# EPSD 2.0: An Updated Database of Protein Phosphorylation Sites across Eukaryotic Species

**DOI:** 10.1101/2025.01.13.632887

**Authors:** Miaomiao Chen, Yujie Gou, Ming Lei, Leming Xiao, Miaoying Zhao, Xinhe Huang, Dan Liu, Zihao Feng, Di Peng, Yu Xue

## Abstract

As one of the most crucial post-translational modifications (PTMs), protein phosphorylation regulates a broad range of biological processes in eukaryotes. Biocuration, integration and annotation of reported phosphorylation events will deliver a valuable resource for the community. Here, we present an updated database, the eukaryotic phosphorylation site database 2.0 (EPSD 2.0), which includes 2,769,163 experimentally identified phosphorylation sites (p-sites) in 362,707 phosphoproteins from 223 eukaryotes. From the literature, 873,718 new p-sites identified through high-throughput phosphoproteomic research were first collected, and 1,078,888 original phosphopeptides together with primary references were reserved. Then, this dataset was merged into EPSD 1.0, comprising 1,616,804 p-sites within 209,326 proteins across 68 eukaryotic organisms [1]. We also integrated 362,190 additional known p-sites from 10 public databases. After redundancy clearance, we manually re-checked each p-site and annotated 88,074 functional events for 32,762 p-sites, covering 58 types of downstream effects on phosphoproteins, and regulatory impacts on 107 biological processes. In addition, phosphoproteins and p-sites in 8 model organisms were meticulously annotated utilizing information supplied by 100 external platforms encompassing 15 areas. These areas included kinase/phosphatase, transcription regulators, three-dimensional structures, physicochemical characteristics, genomic variations, functional descriptions, protein domains, molecular interactions, drug-target associations, disease-related data, orthologs, transcript expression levels, proteomics, subcellular localization, and regulatory pathways. We expect that EPSD 2.0 will become a useful database supporting comprehensive studies on phosphorylation in eukaryotes. The EPSD 2.0 database is freely accessible online at https://epsd.biocuckoo.cn/.
