## Supplementary Text, Figures, and Tables for "EPSD 2.0: An Updated Database of Protein Phosphorylation Sites across Eukaryotic Species": Table S1.xlsx

### Sheet: Table S1
Supplementary Table S1. A summary of mainstream p-site databases for eukaryotic phosphorylation. a. Source, data sources that experimental p-sites were taken from. LTP: low-throughput experiments; HTP: high-throughput studies; DI, database integration. b. Down, the availability of downloadable files for known p-sites.
Databases	Main purpose	Species	Sourcea	Number		Downb	PMIDs
				Proteins	Sites
Phospho.ELM	Experimentally identified p-sites in eukaryotes	Mostly in vertebrates	LTP, HTP	11462	43673	Yes	9399879;9847189;15212693;21062810
PhosphoSitePlus	Mammalian post-translational modifications	Mammals	LTP, HTP	42245	378691	Yes	25514926;30445427
dbPTM	> 130 types of experimental and putative PTM sites	Multiple eukaryotes	LTP, HTP, DI	226982	1614711	Yes	16381945;30418626;34788852
Phospho3D 2.0	3D structures of p-sites taken from Phospho.ELM	Mostly in vertebrates	DI	2158	5387	No	17142231;20965970
PhosphoPOINT	Human kinase interactome and phosphoprotein database	H. sapiens	LTP, HTP, DI	4195	15738	No	18689816
SysPTM 2.0	~50 types of experimentally verified PTM sites	Multiple eukaryotes	LTP, HTP, DI	18333	66017	Yes	19366988;24705204
PhosphoNET	Mainly for human p-sites	H. sapiens	LTP, HTP, DI	22698	177424	No	22165948
iPTMnet v6.1	PTM network discovery	15 eukaryotes	DI	70371	550477	Yes	28150246;29145615
PHOSIDA 2011	MS-based in vivo p-sites	5 eukaryotes	HTP	18262	71638	Yes	17081983;21081558
PhosphoPep 2.0	MS-derived p-sites for human, fly, worm and yeast	4 eukaryotes	HTP	17214	81335	Yes	17940529;21082442
LymPHOS 2.0	MS-based p-sites for primary human T cells	H. sapiens	HTP	4937	15566	No	19639593;26708986
PlantsP	MS-based p-sites for plasma membrane proteins in A. thaliana	A. thaliana	HTP	~200	>300	No	11125063;15308754
PhosPhAt 4.0	MS-based p-sites in Arabidopsis	A. thaliana	HTP	11620	49667	Yes	17984086;23172287
P3DB 3.0	MS-based p-sites in plants	9 plants	HTP	14299	41746	Yes	18931372;24243849
MPPD	MS-based p-sites in roots of Medicago truncatula	M. truncatula	HTP	948	2650	Yes	19923235;22701463
FPD	MS-based p-sites in fungi	8 fungi	HTP	7942	56133	Yes	28889911
PTMfunc	Functional predictions for PTMs	11 eukaryotes	HTP	-	153478	No	22817900
UniProt	A catalog of protein information	Multiple eukaryotes	LTP, HTP	18466	66490	Yes	30395287;36408920
Plant PTM Viewer	A resource for plant PTMs	8 plants	LTP, HTP	82207	266086	Yes	38872385
HPRD release 9	Mainly for human p-sites	H. sapiens	LTP, HTP	9541	55849	Yes	22159132
BioGRID	Experimentally identified in vivo p-sites	2 eukaryotes	LTP, HTP	14520	57394	Yes	20428315;30476227
RegPhos	Protein kinase-substrate phosphorylation networks	Mammals	LTP, HTP	19555	127540	Yes	21037261;24771658
Pf-phospho	Phospho-signaling networks of Plasmodium	Plasmodia	LTP, HTP	1250	3386	Yes	35753700
Scop3P	Human phosphosites within their full context	H. sapiens	HTP, DI	13637	93690	Yes	32508104
dbPPT	Experimental p-sites in plants	20 plants	LTP, HTP, DI	31012	82175	Yes	25534750
dbPAF	Experimental p-sites in animals and fungi	7 eukaryotes	LTP, HTP, DI	54148	483001	Yes	27010073
Nphos	Experimental N-phosphosites from 39 species	39 species	LTP, HTP, DI	7344	11710	Yes	39380205
