## Supplementary Text, Figures, and Tables for "EPSD 2.0: An Updated Database of Protein Phosphorylation Sites across Eukaryotic Species": Table S2.xlsx

### Sheet: Table S2
Supplementary Table S2. We used a total of 110 resources including 10 other phosphorylation databases and 100 additional databases or tools for the construction of the EPSD. The details regarding the processing of each resource are shown in the Supplementary methods.
Resource	Type	Web link	Data volume	Brief description	Citation	PubMed
Public phosphorylation resource
PhosphoSitePlus	Database	http://www.phosphosite.org/	20.02 MB	Provides comprehensive information and tools for the study of protein post-translational modifications (PTMs) including phosphorylation, acetylation, and more. The web use is free for everyone including commercial	Hornbeck, et al., 2019	30445427
iPTMnet	Database	https://research.bioinformatics.udel.edu/iptmnet/	45.23 MB	A protein post-translational modification database for PTM knowledge discovery	Huang, et al., 2018	29145615
RegPhos	Database	http://140.138.144.141/~RegPhos/	5.62 MB	A resource to explore the protein kinase-substrate phosphorylation networks	Huang, et al., 2014	24771658
BioGRID	Database	https://thebiogrid.org/	5.82 MB	An interaction repository with data compiled through comprehensive curation efforts	Oughtred, et al., 2019	30476227
dbPTM	Database	http://dbptm.mbc.nctu.edu.tw	140.11 MB	An integrated resource for protein post-translational modifications	Li, et al., 2022	34788852
Plant PTM Viewer	Database	https://www.psb.ugent.be/webtools/ptm-viewer/	16.07 MB	A resource for plant post-translational modifications	Willems, et al., 2017	38872385
Pf-phospho	Database	http://202.54.249.134/DB/index.php	140 KB	A resource available for ML-based prediction of phospho-signaling networks of Plasmodium	Gupta, et al., 2022	35753700
Scop3P	Database	https://iomics.ugent.be/scop3p	22.78 MB	A resource for visualization and analysis of phosphosites	Ramasamy, et al., 2020	32508104
PhosPhAt	Database	http://phosphat.uni-hohenheim.de/	16.36 MB	The Arabidopsis thaliana phosphorylation site database	Xi, et al., 2021	23172287
UniProt	Database	http://www.uniprot.org/	2.63 MB	The universal protein knowledgebase	The UniProt Consortium, 2023	36408920
Phosphorylation regulator
PhosphoSitePlus	Database	http://www.phosphosite.org/	528.38KB	A knowledgebase dedicated to mammalian post-translational modifications (PTMs), contains over 330,000 non-redundant PTMs, including phospho, acetyl, ubiquityl and methyl groups	Hornbeck, et al., 2019	30445427
Phospho.ELM	Database	http://phospho.elm.eu.org/	191.47 KB	A relational database designed to store in vivo and in vitro phosphorylation data extracted from the scientific literature and phosphoproteomic analyses	Dinkel, et al., 2011	21062810
PostMod	Database	http://pbil.kaist.ac.kr/PostMod/	132.28 KB	A predict sever for phosphorylation sites	Jung, et al., 2010	20122181
PSEA	Tool	http://bioinfo.ncu.edu.cn/PKPred_Home.aspx	277.71 KB	Kinase-specific prediction and analysis of human phosphorylation substrates	Suo, et al., 2014	24681538
PhosphoNetworks	Database	http://www.phosphonetworks.org/	401.12 KB	A database for human phosphorylation networks	Hu, et al., 2014	24227675
HuPHO	Database	http://hupho.uniroma2.it/	33.32 KB	The human phosphatase portal	Liberti, et al., 2013	22804825
DEPOD	Database	http://www.depod.bioss.uni-freiburg.de/	10.92 KB	A manually curated open access database providing human phosphatases	Duan, et al., 2015	25332398
GPS	Tool	http://gps.biocuckoo.org/	266.88 MB	A tool to predict kinase-specific phosphorylation sites in hierarchy	Xue, et al., 2011	21062758
NetworKIN	Tool	http://www.networkin.info/	59.05 MB	An algorithm that integrates cellular context information and motif-based predictions	Horn, et al., 2014	24874572
PKIS	Database	http://bioinformatics.ustc.edu.cn/pkis/	2.93 MB	Computational identification of protein kinases for experimentally discovered protein phosphorylation sites	Zou, et al., 2013	23941207
PhosphoPICK	Tool	http://bioinf.scmb.uq.edu.au/phosphopick/phosphopick	11.58 MB	A method for predicting kinase substrates using an integrated system of cellular context and protein sequence information	Patrick, et al., 2015	25304781
RegPhos	Database	http://140.138.144.141/~RegPhos/index.php	348.50 KB	A resource to explore the protein kinase-substrate phosphorylation networks in human and mouse	Huang, et al., 2014	24771658
Genetic variation & mutation
TCGA	Database	https://www.cancer.gov/tcga	2.69 MB	A public funded project that aims to catalogue and discover major cancer-causing genomic alterations to create a comprehensive "atlas" of cancer genomic profiles	Hutter, et al., 2018	29625045
ICGC	Database	http://icgc.org/	20.30 MB	To obtain a comprehensive description of genomic, transcriptomic and epigenomic changes in 50 different tumor types and/or subtypes which are of clinical and societal importance across the globe	Zhang, et al., 2019	30877282
COSMIC	Database	https://cancer.sanger.ac.uk/cosmic	19.30 MB	The world's largest and most comprehensive resource for exploring the impact of somatic mutations in human cancer	Tate, et al., 2019	30371878
dbSNP	Database	https://www.ncbi.nlm.nih.gov/snp	18.08 MB	The NCBI database of genetic variation	Sherry, et al., 2001	11125122
IntOGen	Database	https://www.intogen.org/	1.06 MB	Integration and data mining of multidimensional oncogenomic data	Rubio-Perez, et al., 2015	25759023
MIMP	Database	http://mimp.baderlab.org/	3.30 MB	Characterizes genetic variants such as cancer mutations that specifically alter kinase-binding sites in proteins	Wagih, et al., 2015	25938373
Functional annotation
iEKPD	Database	http://iekpd.biocuckoo.org/	626.35 KB	Contained 197,348 phosphorylation regulators, including 109,912 protein kinases, 23,294 protein phosphatases and 68,748 PPBD-containing proteins in 164 eukaryotic specie	Guo, et al., 2019	30380109
iUUCD	Database	http://iuucd.biocuckoo.org/	690.09 KB	Contained 136,512 UB/UBL regulators, including 1,230 E1s, 5,636 E2s, 93,343 E3s, 9,548 DUBs, 30,173 UBDs and 11,099 ULDs in 148 eukaryotic species	Zhou, et al., 2018	29106644
WERAM	Database	http://weram.biocuckoo.org/	110.79 KB	Collected over 580 experimentally identified histone regulators from eight model organisms	Xu, et al., 2017	27789692
AnimalTFDB 4.0	Database	https://guolab.wchscu.cn/AnimalTFDB4/#/	835.60 KB	A comprehensive resource for annotation and prediction of animal transcription factors	Hu, et al., 2019	30204897
PlantTFDB 5.0	Database	https://planttfdb.gao-lab.org/	84.30 KB	Plant Transcription Factor Database	Jin, et al., 2017	27924042
AmyPro	Database	http://amypro.net/	9.79 KB	A database of proteins with validated amyloidogenic regions	Varadi, et al., 2018	29040693
HAMAP	Database	http://hamap.expasy.org/	99.01 KB	High-quality Automated and Manual Annotation of Proteins	Pedruzzi, et al., 2015	25348399
Membranome	Database	http://membranome.org/	359.14 KB	Provides structural and functional data about single-spanning (bitopic) transmembrane proteins of six organisms	Lomize, et al., 2018	29126305
neXtProt	Database	https://www.nextprot.org/	1.28 MB	Now has proteomics data for over 85% of the human proteins, as well as new tools tailored to the proteomics community	Gaudet, et al., 2017	27899619
iPCD	Database	http://thanatos.biocuckoo.org/	168.28 KB	Containing 191,543 proteins potentially associated with autophagy and cell death pathways in 164 eukaryotes	Deng, et al., 2018	29157087
CGDB	Database	http://cgdb.biocuckoo.org/	890.74 KB	Containing ∼73,000 circadian-related genes in 68 animals, 39 plants and 41 fungi	Li, et al., 2017	27789706
MultitaskProtDB-II	Database	http://wallace.uab.es/multitaskII/	91.37 KB	A database of multitasking/moonlighting proteins	Franco-Serrano, et al., 2018	29136215
MoonDB 2.0	Database	http://moondb.hb.univ-amu.fr/	124.23 KB	An updated database of extreme multifunctional and moonlighting proteins	Ribeiro, et al., 2019	30371819
CORUM	Database	http://mips.helmholtz-muenchen.de/corum/	3.21 MB	The comprehensive resource of mammalian protein complexes	Giurgiu, et al., 2019	30357367
CellMarker	Database	http://biocc.hrbmu.edu.cn/CellMarker/	238.14 MB	A manually curated resource of cell markers in human and mouse	Zhang, et al., 2019	30289549
GPCRdb	Database	http://www.gpcrdb.org/	46.39 KB	G protein-coupled receptors (GPCRs)	Pándy-Szekeres, et al., 2018	29155946
PTMCode	Database	http://ptmcode.embl.de/	394.93 MB	A resource for functional associations of post-translational modifications within and between proteins	Minguez, et al., 2015	25361965
Structural annotation
PDB	Database	http://www.rcsb.org/	22.68 GB	Contains 41,599 distinct protein sequences, 36,830 structures of human sequences and 9,465 nucleic acid containing structures	Burley, et al., 2019	30357411
MMDB	Database	https://www.ncbi.nlm.nih.gov/structure/	10.00 MB	Close to 60% of protein sequences tracked in comprehensive databases can be mapped to a known three-dimensional (3D) structure by standard sequence similarity searches	Madej, et al., 2014	24319143
SCOP2	Database	http://scop2.mrc-lmb.cam.ac.uk/	66.11 KB	A prototype of a new structural classification of proteins	Andreeva, et al., 2014	24293656
IUPred	Tool	http://iupred.enzim.hu/	997.0 MB	Web server for the prediction of intrinsically unstructured regions of proteins based on estimated energy content	Dosztányi, et al., 2005	15955779
MobiDB 3.0	Database	http://mobidb.bio.unipd.it/	4.25 MB	Annotations of intrinsic protein disorder and its function	Piovesan, et al., 2018	29136219
Physicochemical property
AAindex	Database	http://www.genome.jp/aaindex/	97.57 KB	A database of numerical indices representing various physicochemical and biochemical properties of amino acids and pairs of amino acids	Kawashima, et al., 2008	17998252
Compute pI/Mw	Tool	https://web.expasy.org/compute_pi/	5.61 MB	A tool which allows the computation of the theoretical pI (isoelectric point) and Mw (molecular weight) for a list of UniProt Knowledgebase (Swiss-Prot or TrEMBL) entries or for user entered sequences Z	Wilkins, et al., 1999	10027275
Functional domain
Pfam	Database	http://pfam.xfam.org/	14.07 MB	A widely used database of protein families, containing 14,831 manually curated entries in the current release	El-Gebali, et al., 2019	30357350
PROSITE	Database	https://prosite.expasy.org/	10.93 MB	Consists of documentation entries describing protein domains, families and functional sites, as well as associated patterns and profiles to identify them	Sigrist, et al., 2013	23161676
InterPro	Database	http://www.ebi.ac.uk/interpro/	129.67 MB	Provides functional analysis of proteins by classifying them into families and predicting domains and important sites	Mitchell, et al., 2019	30398656
Gene3D	Database	http://gene3d.biochem.ucl.ac.uk/	11.95 MB	A database of globular domain annotations for millions of available protein sequences	Lewis, et al., 2018	29112716
PIRSF	Database	https://proteininformationresource.org/pirwww/dbinfo/pirsf.shtml	3.48 MB	Reflects evolutionary relationships of full-length proteins and domains	Nikolskaya, et al., 2007	19455212
PRINTS	Database	http://130.88.97.239/PRINTS/index.php	158.00 KB	A collection of diagnostic protein family 'fingerprints'	Attwood, et al., 2012	22508994
SMART	Database	http://smart.embl-heidelberg.de/	27.51 MB	A web resource for the identification and annotation of protein domains and the analysis of protein domain architectures	Letunic, et al., 2018	29040681
Disease-associated information
ClinVar	Database	https://www.ncbi.nlm.nih.gov/clinvar/	60.94 MB	A public archive of reports of the relationships among human variations and phenotypes with supporting evidence	Landrum, et al., 2018	29165669
GWASdb	Database	http://jjwanglab.org/gwasdb	3.17 MB	Collected 2,479 unique publications from PubMed and other resources, generated a total of 252,530 unique TASs, mapped 1,610 GWAS traits to 501 Human Phenotype Ontology (HPO) terms, 435 Disease Ontology (DO) terms and 228 Disease Ontology Lite (DOLite) terms	Li, et al., 2016	26615194
SNPdbe	Database	https://rostlab.org/services/snpdbe/	1.19 MB	A database and a webinterface that is designed to fill the annotation gap left by the high cost of experimental testing for functional significance of protein variants	Schaefer, et al., 2012	22210871
PMD	Database	http://pmd.ddbj.nig.ac.jp/~pmd/	2.44 MB	Contains over 81,000 mutants, including artificial as well as natural mutants of various proteins extracted from about 10,000 articles	Kawabata, et al., 1999	9847227
MSV3d	Database	http://decrypthon.igbmc.fr/msv3d/cgi-bin/home	685.21 KB	Provides full annotation of missense variants of all human proteins with multi-level characterization including details of the physico-chemical changes induced by the amino acid modification	Luu, et al., 2012	22491796
ActiveDriverDB	Database	https://activedriverdb.org/	28.35 MB	Human disease mutations and genome variation in post-translational modification sites of proteins	Krassowski, et al., 2018	29126202
BioMuta	Database	https://hive.biochemistry.gwu.edu/biomuta	697.50 MB	An integrated sequence feature database, provides a framework for automated and manual curation and integration of cancer-related sequence features so that they can be used in NGS analysis pipelines	Dingerdissen, et al., 2018	30053270
Kin-Driver	Database	http://kin-driver.leloir.org.ar/	6.38 KB	A human kinase database with driver mutations	Simonetti, et al., 2014	25414382
NECTAR	Database	http://nectarmutation.org/main/	836.46 KB	A database and web application to annotate disease-related and functionally important amino acids in human proteins	Gong, et al., 2014	24297257
OMIM	Database	http://omim.org/	1.85 GB	A comprehensive, authoritative and timely research resource of curated descriptions of human genes and phenotypes and the relationships between them	Amberger, et al., 2019	30445645
PTMD	Database	http://ptmd.biocuckoo.org/	117.20 KB	A Database of Human Disease-associated Post-translational Modifications	Xu, et al., 2018	30244175
MSDD	Database	http://www.bio-bigdata.com/msdd/	338.04 KB	miRNA SNP Disease Database	Yue, et al., 2018	29106642
DiseaseEnhancer	Database	http://biocc.hrbmu.edu.cn/DiseaseEnhancer/	236.09 KB	A resource of human disease-associated enhancer catalog	Zhang, et al., 2018	29059320
Protein-protein interaction
IID	Database	http://iid.ophid.utoronto.ca/	232.83 MB	A major replacement of the I2D interaction database, with larger PPI networks (a total of 1,566,043 PPIs among 68,831 proteins)	Kotlyar, et al., 2019	30407591
iRefIndex	Database	http://irefindex.org	342.06 MB	A consolidated protein interaction database with provenance	Razick, et al., 2008	18823568
PINA	Database	http://cbg.garvan.unsw.edu.au/pina	181.46 MB	Including multiple collections of interaction modules identified by different clustering approaches from the whole network of protein interactions ('interactome') for six model organisms	Cowley, et al., 2012	22067443
HINT	Database	http://hint.yulab.org	42.91 MB	High-quality protein interactomes and their applications in understanding human disease	Das, et al., 2012	22846459
Mentha	Database	http://mentha.uniroma2.it	61.40 MB	A resource for browsing integrated protein-interaction networks	Calderone, et al., 2013	23900247
inBio MapTM	Database	http://www.intomics.com/inbio/map	121.90 MB	>500,000 functional interpretation of >4,700 cancer genomes and genes involved in autism	Li, et al., 2017	27892958
STRING	Database	https://string-db.org/	4.87 GB	A database of known and predicted protein-protein interactions, covers 9,643,763 proteins from 2,031 organisms	Szklarczyk, et al., 2019	30476243
TIMBAL	Database	http://mordred.bioc.cam.ac.uk/timbal	1.63 MB	A database holding molecules of molecular weight <1200 Daltons that modulate protein–protein interactions	Higueruelo, et al., 2013	23766369
Drug-target relation
TTD	Database	http://bidd.nus.edu.sg/group/cjttd/	1.18 MB	Contains 2,025 targets, including 364 successful, 286 clinical trial, 44 discontinued and 1,331 research targets, 17,816 drugs, including 1,540 approved, 1,423 clinical trial, 14,853 experimental drugs and 3,681 multi-target agents	Li, et al., 2018	29140520
DrugBank	Database	https://www.drugbank.ca/	2.20 MB	Contains 9,591 drug entries including 2,037 FDA-approved small molecule drugs, 241 FDA-approved biotech (protein/peptide) drugs, 96 nutraceuticals and over 6,000 experimental drugs	Wishart, et al., 2018	29126136
GtoPdb	Database	http://www.guidetopharmacology.org/targets.jsp	1.62 MB	Providing pharmacological, chemical, genetic, functional and pathophysiological data on the targets of approved and experimental drugs	Harding, et al., 2018	29149325
ADReCS-Target	Database	http://bioinf.xmu.edu.cn/ADReCS-Target	207.81 KB	Provides comprehensive information for illustrating ADRs caused by drug interactions with protein, gene and genetic variation	Zhang, et al., 2007	17463030
ECOdrug	Database	http://www.ecodrug.org	1.02 MB	A database connecting drugs and conservation of their targets across species	Verbruggen, et al., 2018	29140522
DGIdb	Database	http://www.dgidb.org/	3.23 MB	Consolidates, organizes and presents drug-gene interactions and gene druggability information from papers, databases and web resources	Cotto, et al., 2018	29156001
CTD	Database	http://ctdbase.org/	638.14 MB	A free resource that provides manually curated information on chemical, gene, phenotype, and disease relationships to advance understanding of the effect of environmental exposures on human health	Grondin, et al., 2019	30247620
DrugCentral	Database	http://drugcentral.org/	884.51 KB	A drug information resource	Ursu, et al., 2019	30371892
Orthologous information
InParanoid	Database	http://inparanoid.sbc.su.se/cgi-bin/index.cgi	6.13 MB	Provides a user interface to orthologs inferred by the InParanoid algorithm	Sonnhammer, et al., 2015	25429972
OMA	Database	https://omabrowser.org/oma/	5.94 MB	A leading resource to relate genes across many species from all of life	Altenhoff, et al., 2018	29106550
OrthoDB	Database	http://www.orthodb.org/	35.32 MB	A comprehensive catalog of orthologs, genes inherited by extant species from a single gene in their last common ancestor	Kriventseva, et al., 2019	30395283
HOGENOM	Database	http://doua.prabi.fr/databases/hogenom/home.php?contents=query	5.26 MB	Database of complete genome homologous genes families	Penel, et al., 2009	19534752
Biological pathway
KEGG	Database	http://www.genome.jp/kegg/	9.37 MB	A database resource for understanding high-level functions and utilities of the biological system, such as the cell, the organism and the ecosystem, from molecular-level information, especially large-scale molecular datasets generated by genome sequencing and other high-throughput experimental technologies	Kanehisa, et al., 2019	30321428
SignaLink	Database	http://signalink.org/	5.86 MB	An integrated resource to analyze signaling pathway cross-talks, transcription factors, miRNAs and regulatory enzymes	Fazekas, et al., 2013	23331499
Reactome	Database	https://reactome.org/	28.16 MB	Provides molecular details of signal transduction, transport, DNA replication, metabolism, and other cellular processes as an ordered network of molecular transformations-an extended version of a classic metabolic map, in a single consistent data model	Fabregat, et al., 2018	29145629
Transcriptional regulator
TRRUST	Database	http://www.grnpedia.org/trrust/	718.99 KB	An expanded reference database of human and mouse transcriptional regulatory interactions	Han, et al., 2018	29087512
HEDD	Database	http://zdzlab.einstein.yu.edu/1/hedd/hedd.php	41.02 MB	An integrated human enhancer disease database	Wang, et al., 2018	29077884
DroID	Database	http://droidb.org/	6.93 MB	A comprehensive, integrated resource for protein, transcription factor, RNA and gene interactions for Drosophila	Murali, et al., 2011	21036869
YTRP	Database	http://cosbi3.ee.ncku.edu.tw/YTRP/	841.01 KB	Aimed to find the TRP information for the TFPE-identified TF-gene regulatory pairs	Yang, et al., 2014	24608172
RegNetwork	Database	http://www.regnetworkweb.org/	301.01 KB	Gene regulatory networks for human and mouse by collecting the documented regulatory interactions among TFs, miRNAs and target genes	Liu, et al., 2015	26424082
mRNA expression
TCGA	Database	https://cancergenome.nih.gov/	18.22 GB	The Cancer Genome Atlas (TCGA) has generated comprehensive, multi-dimensional maps of the key genomic changes in 33 types of cancer. The TCGA dataset, 2.5 petabytes of data describing tumor tissue and matched normal tissues from more than 11,000 patients, is publically available and has been used widely by the research community	Hutter, et al., 2018	29625045
ICGC	Database	http://icgc.org/	12.92 GB	The Data Portal currently contains data from 24 cancer projects, and consists of 3478 genomes and 13 cancer types and subtypes	Zhang, et al., 2019	30877282
ArrayExpress	Database	https://www.ebi.ac.uk/arrayexpress	2.75 GB	An archive of functional genomics data	Athar, et al., 2019	30357387
GXD	Database	http://www.informatics.jax.org/expression.shtml	10.49 MB	The mouse Gene Expression Database	Smith, et al., 2019	30335138
COSMIC	Database	https://cancer.sanger.ac.uk/cosmic	7.16 GB	Describes 2 002 811 coding point mutations in over one million tumor samples and across most human genes	Tate, et al., 2019	30371878
BioXpress	Database	https://hive.biochemistry.gwu.edu/bioxpress	40.19 MB	A curated gene expression and disease association database	Dingerdissen, et al., 2018	30053270
TissGDB	Database	http://zhaobioinfo.org/TissGDB	803.94 KB	Tissue-specific Gene DataBase in cancer	Kim, et al., 2018	29036590
FFGED	Database	http://bioinfo.townsend.yale.edu/	18.35 MB	The filamentous fungal gene expression database	Zhang, et al., 2010	20025988
SZDB	Database	http://www.szdb.org/	1.25 GB	A comprehensive resource for schizophrenia research	Wu, et al., 2017	27451428
TISSUES 2.0	Database	http://tissues.jensenlab.org/	1.17 GB	An integrative web resource on mammalian tissue expression	Palasca, et al. 2018	29617745
The Human Protein Atlas (HPA)	Database	http://www.proteinatlas.org/	2.87 GB	11,200 unique proteins corresponding to over 50% of all human protein-encoding genes have been analysed	Uhlen, et al., 2017	28818916
Human Proteome Map (HPM)	Database	http://www.humanproteomemap.org/	10.16 MB	Including 30 histologically normal human samples, resulted in identification of proteins encoded by 17,294 genes	Kim, et al., 2014	24870542
Protein expression/Proteomics
The Human Protein Atlas (HPA)	Database	http://www.proteinatlas.org/	13.34 MB	11,200 unique proteins corresponding to over 50% of all human protein-encoding genes have been analysed	Uhlen, et al., 2017	28818916
Human Proteome Map (HPM)	Database	http://www.humanproteomemap.org/	14.60 MB	Including 30 histologically normal human samples, resulted in identification of proteins encoded by 17,294 genes	Kim, et al., 2014	24870542
Subcellular localization
NLSdb	Database	https://rostlab.org/services/nlsdb/	81.70 KB	Nuclear Localization Signals	Bernhofer, et al., 2018	29106588
COMPARTMENTS	Database	https://compartments.jensenlab.org/	403.57 MB	Unification and visualization of protein subcellular localization evidence	Binder, et al., 2014	24573882
Translocatome	Database	http://translocatome.linkgroup.hu	2.72 MB	Translocating human proteins	Mendik, et al., 2019	30380112
