## Supplementary Text, Figures, and Tables for "EPSD 2.0: An Updated Database of Protein Phosphorylation Sites across Eukaryotic Species": Table S3.xlsx

### Sheet: Table S3
Supplementary Table S3. The detailed counts of phosphoproteins and p-sites for all 223 eukaryotes in the EPSD.
Species	Site	Protein	pS	pT	pY	Other residues
Homo sapiens	1071725	75248	688682	273532	109472	39
Mus musculus	534246	45003	369802	126575	37864	5
Acanthamoeba castellanii	2	2	2	0	0	0
Aedes aegypti	8626	1952	6261	2000	365	0
Anas platyrhynchos	11	3	9	2	0	0
Anas platyrhynchos platyrhynchos	4	1	4	0	0	0
Anguilla anguilla	2	1	1	0	1	0
Apis mellifera	3909	1259	3474	424	11	0
Aplysia californica	3	3	2	0	1	0
Arabidopsis lyrata subsp. lyrata	47	28	34	11	2	0
Arabidopsis thaliana	166546	31106	124850	33920	7776	0
Arachis hypogaea	5	1	2	1	2	0
Argyrosomus regius	4	1	4	0	0	0
Artemia salina	4	4	4	0	0	0
Ascaris suum	2	1	2	0	0	0
Aspergillus flavus	632	284	506	110	16	0
Aspergillus fumigatus	19	1	19	0	0	0
Aspergillus parasiticus	1	1	1	0	0	0
Avena sativa	8	3	8	0	0	0
Bambusa oldhamii	1	1	1	0	0	0
Beauveria bassiana	1056	486	829	217	10	0
Bolinus brandaris	1	1	1	0	0	0
Bombyx mori	2773	901	2096	567	110	0
Bos taurus	21767	4045	16524	4491	752	0
Brachypodium distachyon	13592	3390	10421	2842	329	0
Branchiostoma belcheri	3	1	0	0	3	0
Brassica campestris	1	1	1	0	0	0
Brassica napus	671	298	363	189	119	0
Bubalus bubalis	2	2	2	0	0	0
Caenorhabditis elegans	26276	4894	18299	5813	2164	0
Callithrix jacchus	3	2	2	1	0	0
Camelus dromedarius	23	5	23	0	0	0
Candida albicans	277	80	213	60	4	0
Candida albicans (strain SC5314 / ATCC MYA-2876)	19798	3607	15526	3933	339	0
Candida albicans (strain WO-1)	8	4	8	0	0	0
Candida glabrata	4747	1263	3872	790	85	0
Canis lupus familiaris	58	29	46	8	4	0
Capra hircus	31	14	27	2	2	0
Capsella bursa-pastoris	1	1	0	1	0	0
Capsicum annuum	1	1	0	1	0	0
Cavia cutleri	5	2	4	1	0	0
Cavia porcellus	7	5	5	2	0	0
Chironomus tentans	3	1	3	0	0	0
Chlamydomonas reinhardtii	25524	7226	20930	4334	260	0
Chlorocebus aethiops	10	4	8	1	1	0
Cicer arietinum	959	375	898	49	12	0
Ciona intestinalis	2	2	2	0	0	0
Ciona savignyi	1	1	1	0	0	0
Citrus sinensis	200	123	138	54	8	0
Clupea pallasii	7	3	6	1	0	0
Colius striatus	3	1	3	0	0	0
Columba livia	2	1	1	0	1	0
Coturnix japonica	11	3	8	3	0	0
Cricetulus griseus	4068	1831	3477	547	44	0
Cricetus cricetus	51	16	39	6	6	0
Cryptococcus neoformans	9	3	9	0	0	0
Ctenopharyngodon idella	1	1	1	0	0	0
Cyanidioschyzon merolae	5	2	4	1	0	0
Cylindrotheca fusiformis	35	1	35	0	0	0
Cyprinus carpio	4	2	0	2	2	0
Danio rerio	10287	2583	7698	2283	306	0
Daphnia pulex	118	106	100	14	4	0
Dictyostelium discoideum	25733	3899	17900	7256	577	0
Didelphis virginiana	3	1	3	0	0	0
Dromaius novaehollandiae	2	1	2	0	0	0
Drosophila melanogaster	40215	6220	29088	8836	2291	0
Electrophorus electricus	4	1	3	1	0	0
Emericella nidulans	1	1	0	1	0	0
Emericella nidulans	1544	804	1215	303	26	0
Entamoeba histolytica	1	1	1	0	0	0
Equus caballus	10	2	8	1	1	0
Eucalyptus camaldulensis	1	1	1	0	0	0
Exaiptasia diaphana	2	2	2	0	0	0
Felis catus	6	3	4	0	2	0
Galeorhinus galeus	3	1	3	0	0	0
Gallus gallus	1897	784	1371	269	257	0
Giardia intestinalis	5	4	1	4	0	0
Gibberella zeae	5	1	3	2	0	0
Glycine max	13785	5136	11305	1925	555	0
Glycine soja	2	2	2	0	0	0
Gobiocypris rarus	1	1	1	0	0	0
Gossypium barbadense	4	1	2	2	0	0
Gossypium hirsutum	7696	2997	6403	1014	279	0
Helicoverpa armigera	1	1	0	1	0	0
Helix pomatia	3	1	3	0	0	0
Hordeum vulgare	81	35	74	7	0	0
Hordeum vulgare subsp. spontaneum	2	1	2	0	0	0
Hordeum vulgare subsp. vulgare	917	634	805	112	0	0
Hylobates lar	2	1	2	0	0	0
Hypocrea jecorina (strain QM6a)	1700	846	1410	284	6	0
Jatropha curcas	5186	1913	4156	977	53	0
Kluyveromyces lactis	6621	1490	5367	1132	122	0
Komagataella pastoris	1	1	1	0	0	0
Komagataella phaffii	1	1	1	0	0	0
Lachancea thermotolerans	5591	1301	4667	822	102	0
Laodelphax striatellus	2	1	2	0	0	0
Leishmania donovani	4	1	2	2	0	0
Leishmania mexicana	9	2	5	3	1	0
Lilium longiflorum	1	1	0	1	0	0
Lotus japonicus	198	97	173	19	6	0
Lytechinus pictus	2	1	2	0	0	0
Macaca arctoides	2	1	2	0	0	0
Macaca fascicularis	2035	1148	1781	203	51	0
Macaca fuscata fuscata	2	2	2	0	0	0
Macaca mulatta	3	3	2	1	0	0
Magnaporthe oryzae	14552	2638	10045	4006	501	0
Malus domestica	1	1	0	1	0	0
Marchantia polymorpha	2	2	0	2	0	0
Medicago sativa	1	1	0	0	1	0
Medicago truncatula	19433	5175	15532	3292	609	0
Meleagris gallopavo	6	2	6	0	0	0
Mesocricetus auratus	3	2	3	0	0	0
Meyerozyma guilliermondii	4656	1207	3819	745	92	0
Microcebus murinus	4	3	3	1	0	0
Mustela putorius furo	2	2	1	1	0	0
Naumovozyma castellii	4932	1127	3954	897	81	0
Neurospora crassa	9212	2326	6437	2427	348	0
Nicotiana tabacum	90	54	47	43	0	0
Oikopleura dioica	3	2	3	0	0	0
Olimarabidopsis pumila	10	1	5	4	1	0
Oncorhynchus mykiss	1	1	1	0	0	0
Oryctolagus cuniculus	244	89	192	37	14	1
Oryza glaberrima	4	1	3	0	1	0
Oryza rufipogon	5	2	4	0	1	0
Oryza sativa	58	21	48	9	1	0
Oryza sativa subsp. indica	7610	2740	6358	1164	88	0
Oryza sativa subsp. japonica	38860	13002	32134	5887	839	0
Oryzias latipes	4	1	4	0	0	0
Ostreococcus lucimarinus	2	1	2	0	0	0
Ostreococcus tauri	2795	1198	2295	456	44	0
Ovis aries	32	12	25	5	2	0
Panus similis	1	1	1	0	0	0
Paracoccidioides brasiliensis	393	222	315	67	11	0
Paramecium octaurelia	16	2	6	6	4	0
Parechinus angulosus	6	1	6	0	0	0
Patiria pectinifera	3	3	3	0	0	0
Pediculus humanus subsp. corporis	3	1	2	1	0	0
Penaeus vannamei	1	1	1	0	0	0
Petrosia ficiformis	3	1	2	0	1	0
Phaseolus vulgaris	1	1	1	0	0	0
Physarum polycephalum	3	1	0	3	0	0
Physcomitrium patens	13411	5623	10533	2401	477	0
Phytophthora infestans	5	1	5	0	0	0
Picea abies	10	1	7	3	0	0
Pisaster ochraceus	1	1	1	0	0	0
Pisum sativum	1	1	0	1	0	0
Plasmodium berghei	8736	1789	5946	1926	864	0
Plasmodium falciparum	6	4	4	2	0	0
Plasmodium falciparum (isolate 3D7)	13695	2045	10908	2100	687	0
Plasmodium yoelii yoelii	2	1	0	1	1	0
Pneumocystis carinii	2	1	0	1	1	0
Polybia paulista	1	1	0	0	1	0
Poncirus trifoliata	1	1	1	0	0	0
Pongo abelii	16	9	10	6	0	0
Populus trichocarpa	1004	668	851	121	32	0
Pristionchus pacificus	12592	2415	9384	2691	517	0
Psammechinus miliaris	5	2	5	0	0	0
Pyricularia oryzae	1	1	1	0	0	0
Rattus norvegicus	162097	16217	111380	37645	13070	2
Rhea americana	2	1	2	0	0	0
Rhinella marina	3	1	2	1	0	0
Rhodotorula glutinis	1	1	1	0	0	0
Ricinus communis	14	2	12	2	0	0
Saccharomyces cerevisiae	327	58	229	93	5	0
Saccharomyces cerevisiae (strain ATCC 204508 / S288c)	103628	5332	66670	29157	7801	0
Saccharomyces cerevisiae (strain AWRI1631)	4	1	3	1	0	0
Saccharomyces cerevisiae (strain CEN.PK113-7D)	1	1	1	0	0	0
Saccharomyces cerevisiae (strain FostersB)	13	3	10	3	0	0
Saccharomyces cerevisiae (strain FostersO)	17	3	11	6	0	0
Saccharomyces cerevisiae (strain JAY291)	77	5	55	22	0	0
Saccharomyces cerevisiae (strain Lalvin EC1118 / Prise de mousse)	70	4	53	17	0	0
Saccharomyces cerevisiae (strain RM11-1a)	81	7	59	22	0	0
Saccharomyces cerevisiae (strain VIN 13)	53	2	40	13	0	0
Saccharomyces cerevisiae (strain YJM789)	253	24	190	63	0	0
Saccharomyces kudriavzevii	2468	637	1950	457	61	0
Salmo trutta	3	1	3	0	0	0
Scenedesmus fuscus	1	1	1	0	0	0
Scheffersomyces stipitis	3992	1086	3223	679	90	0
Schistocerca gregaria	3	1	3	0	0	0
Schizosaccharomyces pombe	2	1	2	0	0	0
Schizosaccharomyces pombe (strain 972 / ATCC 24843)	28197	3215	20934	6061	1202	0
Sclerotinia sclerotiorum	1	1	1	0	0	0
Scomber scombrus	4	2	4	0	0	0
Secale cereale	3	3	0	3	0	0
Selaginella moellendorffii	2624	1516	2170	437	17	0
Setaria italica	24951	6239	20691	3245	1015	0
Sinapis alba	1	1	1	0	0	0
Sipunculus nudus	1	1	1	0	0	0
Solanum chacoense	3	1	1	1	1	0
Solanum lycopersicum	7687	3411	6510	1033	144	0
Solanum tuberosum	42	27	22	16	4	0
Solea senegalensis	1	1	0	1	0	0
Sordaria macrospora	7722	2411	6087	1597	38	0
Sorghum bicolor	1	1	1	0	0	0
Spinacia oleracea	12	10	6	6	0	0
Squalus acanthias	13	2	7	6	0	0
Stichopus japonicus	4098	1343	2963	919	216	0
Strongylocentrotus purpuratus	9014	2937	7837	1007	170	0
Struthio camelus	3	1	3	0	0	0
Sus scrofa	19892	4832	15253	3831	807	1
Tetrahymena pyriformis	10	4	8	2	0	0
Tetrahymena thermophila	3	2	2	1	0	0
Tetrahymena thermophila (strain SB210)	3	2	1	2	0	0
Tetronarce californica	7	3	4	0	3	0
Thunnus thynnus	3	1	2	1	0	0
Tityus obscurus	1	1	1	0	0	0
Tityus serrulatus	2	2	2	0	0	0
Toxoplasma gondii	43	7	30	12	1	0
Toxoplasma gondii (strain ATCC 50611 / Me49)	19477	2393	14807	4277	393	0
Toxoplasma gondii (strain ATCC 50861 / VEG)	5449	2077	4922	518	9	0
Tribolium castaneum	9	3	5	4	0	0
Triticum aestivum	68832	22166	55024	11846	1962	0
Trypanosoma brucei brucei	3018	911	2236	728	54	0
Trypanosoma brucei rhodesiense	3	1	2	1	0	0
Trypanosoma cruzi (strain CL Brener)	338	194	230	96	12	0
Trypanosoma cruzi Dm28c	11550	2176	8099	3106	345	0
Vanderwaltozyma polyspora	4923	1155	3996	813	114	0
Vitis vinifera	2846	1381	2294	472	80	0
Xenopus laevis	5352	2134	3812	1264	276	0
Xenopus tropicalis	6	3	2	4	0	0
Zea mays	80883	21631	64097	14395	2391	0
Zea mays subsp. parviglumis	5	4	3	1	1	0
Zygosaccharomyces rouxii	5097	1138	4198	784	115	0
Total	2769163	362707	1930151	638944	200020	48
