## Supplementary Text, Figures, and Tables for "EPSD 2.0: An Updated Database of Protein Phosphorylation Sites across Eukaryotic Species": Table S4.xlsx

### Sheet: Table S4
Supplementary Table S4. The effect types of 88,074 functional events. The term in Categories on Protein Function or Categories on Biological Process denotes that the function or process will be regulated by phosphorylation. a. The "phosphorylation" means that the phosphorylation of a p-site will influence the phosphorylation of other p-sites. b. The "communication" denotes that the phosphorylatio…
Categories on Protein Function	Sites	Categories on Biological Process	Sites
activity, induced	4089	molecular activity, induced	2244
molecular association, induced	1711	transcription, induced	2155
protein conformation	1379	Viral behavior patterns	43
phosphorylationa	3346	molecular activity, inhibited	949
enzymatic activity, inhibited	1238	cell survival	556
activity, inhibited	2314	cellular response	2328
nuclear localization	375	neural plasticity	367
enzymatic activity, altered	1497	cell differentiation, altered	374
enzymatic activity, induced	2531	transcription, inhibited	1081
protein degradation	1702	cell cycle regulation	2194
protein stability	1690	molecular expression	500
molecular association, inhibited	684	molecular activity, altered	1363
molecular association, regulation	8137	disease progression	6665
recruitment	620	carcinogenesis, induced	1256
stimulation response	399	gene expression	192
transactivation capacity	187	mitophagy	86
activity, altered	826	signaling pathway regulation	2699
combination, induced	141	biological development	94
receptor conformation	1208	cell growth, induced	1471
combination, altered	889	apoptosis, induced	731
receptor activation	798	carcinogenesis, altered	287
receptor recycling, altered	1324	cell proliferation, induced	387
combination, inhibited	161	cell proliferation, inhibited	232
intracellular localization	4297	chromatin organization, altered	249
ubiquitination	1138	DNA damage response	132
receptor function	425	cell growth, inhibited	548
receptor expression, altered	355	cell growth, altered	1044
protein processing	311	autophagy, induced	320
receptor inactivation, induced	52	Neurodegeneration	21
receptor expression, induced	10	channel excitability	18
receptor desensitization, induced	99	autophagy, inhibited	159
receptor internalization, induced	179	cell adhesion, altered	370
receptor internalization, inhibited	45	RNA splicing, altered	66
nuclear export	70	cell proliferation, altered	360
receptor expression, inhibited	4	cell motility, altered	694
receptor inactivation, inhibited	14	DNA repair, altered	143
communicationb	32	inflammatory responses	211
receptor inactivation, altered	151	mitochondrial division	34
receptor release	93	apoptosis, inhibited	876
acetylation	249	cell differentiation, induced	324
targeting, altered	54	protein synthesis	149
mechanical stiffness	4	transcription, altered	1231
receptor desensitization, altered	209	energy metabolism	93
receptor toxicity	41	protein accumulation	57
O-GlcNAc glycosylation	39	rhythm	19
sumoylation	93	cell homeostasis	70
methylation	109	cell adhesion, induced	243
receptor recycling, induced	32	cell motility, induced	929
receptor recognition	116	cell motility, inhibited	263
sensitivity	10	cytoskeletal reorganization	1492
receptor desensitization, inhibited	46	translation, induced	168
receptor internalization, altered	251	cellular microenvironment	18
receptor recycling, inhibited	18	resistance	31
ADP-ribosylation	1	molecular stability	107
neddylation	7	molecular degradation	110
palmitoylation	13	endocytosis, inhibited	68
O-GalNAc glycosylation	1	cell transformation	37
N-GlcNAc glycosylation	1	translation, altered	185
		angiogenesis	11
		cell metabolism	116
		molecular transportation	76
		apoptosis, altered	435
		endocytosis, altered	67
		nitrogen fixation	2
		autophagy, altered	154
		molecular homeostasis	20
		product generation	14
		endocytosis, induced	156
		translation, inhibited	81
		mitochondrial dynamics	28
		cell invasion	85
		drug responsiveness	72
		membrane fusion	14
		DNA repair, induced	299
		RNA splicing, induced	36
		molecular phosphorylation	7
		cell morphology	97
		cell differentiation, inhibited	128
		exocytosis, inhibited	41
		sperm maturation process	9
		RNA expression	10
		molecular release	16
		organelle assembly	28
		cell adhesion, inhibited	101
		protein dynamics	45
		mitochondrial injury	10
		exocytosis, altered	59
		carcinogenesis, inhibited	423
		organelle dynamics	27
		miRNA regulation	6
		membrane localization	16
		exocytosis, induced	87
		vesicle trafficking	31
		mitochondrial function	13
		permeability	17
		organelle stability	39
		DNA repair, inhibited	75
		DNA replication	68
		organelle morphology	14
		cell aging	10
		Phase separation	22
		RNA stability, altered	33
		RNA stability, induced	26
		mitochondrial morphology	1
		RNA splicing, inhibited	20
		RNA stability, inhibited	20
		complex assembly	1
