## Supplementary Text, Figures, and Tables for "EPSD 2.0: An Updated Database of Protein Phosphorylation Sites across Eukaryotic Species": Table S5.xlsx

### Sheet: Table S5
Supplementary Table S5. The comparison of EPSD 1.0 and the EPSD 2.0.
Content	EPSD 2.0	EPSD 1.0
Known data
Species	223	68
Phosphorylation proteins	362707	209326
Experimentally determined p-sites	2769163	1616804
Functional p-sites	32762	N/A
Functional events	88074	N/A
pS	1930151	1085095
pT	638944	394648
pY	200020	137061
Data integration
Data size	36.2 GB	14.1 GB
Integrated information	Basic information, protein sequence, nucleotide sequence, phosphorylation regulator, genetic variation & mutation, functional annotation, structure, physicochemical property, functional domain, disease-associated information, protein-protein interaction, drug-target relation, orthologous information, biological pathway, transcriptional regulation, mRNA expression, protein expression/proteomics an…
